# Tissue specific LRRK2 interactomes reveal a distinct functional unit within the striatum

**DOI:** 10.1101/2022.06.28.497918

**Authors:** Yibo Zhao, Nikoleta Vavouraki, Ruth C Lovering, Valentina Escott-Price, Kirsten Harvey, Patrick A Lewis, Claudia Manzoni

## Abstract

Mutations in *LRRK2* are the most common genetic cause of Parkinson’s disease. Despite substantial research efforts, the physiological and pathological role of this multidomain protein remains poorly defined. In this study, we used a systematic approach to construct the general protein-protein interactome around LRRK2, which was then differentiated into 15 tissue-specific interactomes taking into consideration the differential expression patterns and the co-expression behaviours of the LRRK2 interactors in different healthy tissues. The LRRK2 interactors exhibited distinct expression features in the brain as compared to the peripheral tissues analysed. Moreover, a high degree of similarity was found for the LRRK2 interactors in *putamen, caudate* and *nucleus accumbens*, thus defining a potential LRRK2 functional cluster within the *striatum*. We also explored the functions highlighted by the “core LRRK2 interactors” within each tissue and illustrated how the LRRK2 interactomes can be used as a tool to trace the relationship between LRRK2 and specific interactors of interest, here exemplified with a study focused on the LRRK2 interactors belonging to the Rab protein family.
