## Supplemental Table S1 for "Tissue specific LRRK2 interactomes reveal a distinct functional unit within the striatum"

### Sheet: TableS1_FS>2
Name	Methods	MS	PubMedIDs	PS	FinalScore
LRRK2	Enzyme;Chromatography;CoSed;APMS;PAGE;CoIP;Imaging;2Hyb;Xlink;LS;Xray;General;Wblot	13	pubmed:18230735;pubmed:22363216;pubmed:22952686;pubmed:19712061;pubmed:18397888;pubmed:20515039;pubmed:20090955;pubmed:17447891;pubmed:18701920;pubmed:16269541;pubmed:21159966;pubmed:19559761;pubmed:22612223;pubmed:20041156;pubmed:17095157;pubmed:21858031;pubmed:22423108;pubmed:21806997;pubmed:19545277;pubmed:19302196;pubmed:17584768;pubmed:19733152;pubmed:19826009;pubmed:20067578;pubmed:20595391…	37	50
HSP90AA1	Enzyme;CoIP;Chromatography;Wblot;APMS;General	6	pubmed:19536328;pubmed:20642453;pubmed:20949042;pubmed:17400507;pubmed:18367605;pubmed:19826009;pubmed:22612223;pubmed:16321986;pubmed:23075850;pubmed:24947832;pubmed:26355680;pubmed:31046837;pubmed:29519959	13	19
YWHAQ	APMS;CoIP;SPR;Fluorescence;Chromatography;Wblot	6	pubmed:20642453;pubmed:22612223;pubmed:23075850;pubmed:24351927;pubmed:24947832;pubmed:24510904;pubmed:31046837;pubmed:29519959	8	14
HSPA8	CoIP;Chromatography;Wblot;APMS	4	pubmed:17400507;pubmed:18367605;pubmed:19826009;pubmed:23455607;pubmed:24947832;pubmed:24510904;pubmed:28320779;pubmed:29519959;pubmed:31046837	9	13
MSN	Enzyme;CoIP	2	pubmed:22363216;pubmed:22952686;pubmed:20642453;pubmed:23241358;pubmed:24695735;pubmed:24351927;pubmed:24904275;pubmed:25009464;pubmed:26824392;pubmed:27357661;pubmed:31046837	11	13
YWHAZ	APMS;Array;CoIP;Fluorescence;SPR;Chromatography;Wblot	7	pubmed:20642453;pubmed:23075850;pubmed:24351927;pubmed:24947832;pubmed:24510904;pubmed:31046837	6	13
CDC37	CoIP;APMS;Chromatography;Wblot	4	pubmed:20642453;pubmed:18367605;pubmed:22612223;pubmed:16321986;pubmed:23075850;pubmed:26355680;pubmed:31046837	7	11
DNM1L	Imaging;CoIP;Enzyme;Chromatography;APMS;Wblot	6	pubmed:22639965;pubmed:22228096;pubmed:23813973;pubmed:24282027;pubmed:29541021	5	11
STUB1	APMS;CoIP;Array;Chromatography;Wblot	5	pubmed:19196961;pubmed:19536328;pubmed:24510904;pubmed:29513927;pubmed:28320779;pubmed:31046837	6	11
TUBB	Imaging;APMS;CoIP;2Hyb;Chromatography;Wblot	6	pubmed:19545277;pubmed:18214993;pubmed:24275654;pubmed:24947832;pubmed:31046837	5	11
MAP1B	Imaging;Enzyme;APMS;2Hyb;CoIP;Chromatography;Wblot;General	8	pubmed:21159966;pubmed:24754922	2	10
RAB5B	Imaging;CoIP;2Hyb;Enzyme;Chromatography;Wblot	6	pubmed:18445495;pubmed:25605758;pubmed:26355680;pubmed:27314038	4	10
TUBA1A	Enzyme;APMS;CoIP;Chromatography;Wblot;General	6	pubmed:22303461;pubmed:21159966;pubmed:24275654;pubmed:24725412	4	10
YWHAG	APMS;CoIP;Chromatography;Fluorescence;Thermal;Wblot	6	pubmed:20642453;pubmed:23075850;pubmed:24947832;pubmed:28202711	4	10
ARFGAP1	Imaging;Enzyme;APMS;Array;CoIP;Chromatography	6	pubmed:22363216;pubmed:22423108;pubmed:29513927	3	9
ARHGEF7	Imaging;Enzyme;CoIP;Chromatography;Wblot;General	6	pubmed:21048939;pubmed:25500533;pubmed:31046837	3	9
MAPT	Enzyme;APMS;CoIP;Chromatography;Wblot;General	6	pubmed:22303461;pubmed:24113872;pubmed:26268594	3	9
YWHAE	APMS;CoIP;Chromatography;Wblot	4	pubmed:20642453;pubmed:23075850;pubmed:24725412;pubmed:24947832;pubmed:31046837	5	9
BAG5	APMS;CoIP;Array;2Hyb;Wblot	5	pubmed:19001729;pubmed:24947832;pubmed:24510904	3	8
GAK	Imaging;APMS;CoIP;Array;Wblot	5	pubmed:24947832;pubmed:24510904;pubmed:29513927	3	8
HSP90AB1	CoIP;Chromatography;APMS	3	pubmed:20642453;pubmed:17400507;pubmed:23075850;pubmed:24947832;pubmed:31046837	5	8
MAP2K3	Enzyme;CoIP;Chromatography;Wblot;General	5	pubmed:19302196;pubmed:20067578;pubmed:20173330	3	8
MAP2K6	Imaging;Enzyme;CoIP;Chromatography;General;Wblot	6	pubmed:19302196;pubmed:20067578	2	8
MAP2K7	Enzyme;CoIP;Chromatography;General;Wblot	5	pubmed:19302196;pubmed:20067578;pubmed:31046837	3	8
MBP	Enzyme;General	2	pubmed:17584768;pubmed:19826009;pubmed:16269541;pubmed:21806997;pubmed:17706965;pubmed:17260967	6	8
SQSTM1	CoIP;Chromatography;APMS;Enzyme;Proximity;Imaging	6	pubmed:27631370;pubmed:29519959	2	8
TP53	Enzyme;CoIP;APMS;Chromatography;General;Wblot	6	pubmed:24725412;pubmed:26384650	2	8
YWHAB	APMS;Array;CoIP;Chromatography	4	pubmed:20642453;pubmed:24947832;pubmed:24510904;pubmed:31046837	4	8
YWHAH	APMS;CoIP;Chromatography;Wblot	4	pubmed:20642453;pubmed:23075850;pubmed:29541021;pubmed:31046837	4	8
CDC42	Imaging;Enzyme;CoIP;Chromatography;Wblot	5	pubmed:21454543;pubmed:21048939	2	7
LRP6	Imaging;CoIP;2Hyb;Chromatography;Wblot	5	pubmed:22899650;pubmed:27013965	2	7
PRDX3	Imaging;CoIP;2Hyb;Enzyme	4	pubmed:21850687;pubmed:24459295;pubmed:31046837	3	7
RAB29	Imaging;APMS;CoIP;Array;Fluorescence	5	pubmed:24510904;pubmed:31552791	2	7
RAB32	Imaging;CoIP;2Hyb;APMS;Fluorescence	5	pubmed:25360523;pubmed:31552791	2	7
RPS15	Imaging;CoIP;Enzyme	3	pubmed:24725412;pubmed:24947832;pubmed:26824392;pubmed:31046837	4	7
SFN	APMS;Array;CoIP;Xray	4	pubmed:24510904;pubmed:31046837;pubmed:28202711	3	7
TUBA1C	Imaging;APMS;CoIP;Chromatography	4	pubmed:18214993;pubmed:24275654;pubmed:31046837	3	7
WSB1	Enzyme;Imaging;CoIP;2Hyb;Chromatography;Wblot	6	pubmed:27273569	1	7
ACTG1	APMS;CoIP;Chromatography	3	pubmed:20876399;pubmed:24725412;pubmed:31046837	3	6
AGO1	CoIP;Chromatography;Wblot;APMS	4	pubmed:20671708;pubmed:17400507	2	6
AGO2	CoIP;Chromatography;Wblot;APMS	4	pubmed:20671708;pubmed:17400507	2	6
DNAJA1	APMS;CoIP;Chromatography	3	pubmed:19826009;pubmed:24725412;pubmed:31046837	3	6
DVL1	Imaging;2Hyb;CoIP;Chromatography;Wblot	5	pubmed:19625296	1	6
DVL2	2Hyb;CoIP;Chromatography;Wblot	4	pubmed:19625296;pubmed:31046837	2	6
DVL3	Imaging;2Hyb;CoIP;Chromatography;Wblot	5	pubmed:19625296	1	6
ECHS1	APMS;Array;CoIP	3	pubmed:24947832;pubmed:24510904;pubmed:31046837	3	6
HSPB1	APMS;CoIP;Wblot	3	pubmed:24725412;pubmed:29519959;pubmed:31046837	3	6
MYL9	APMS;Array;CoIP;Chromatography	4	pubmed:20876399;pubmed:24510904	2	6
MYO1B	APMS;CoIP;Chromatography	3	pubmed:20876399;pubmed:24725412;pubmed:31046837	3	6
MYO1C	APMS;CoIP;Chromatography	3	pubmed:20876399;pubmed:24725412;pubmed:31046837	3	6
MYO1D	APMS;CoIP;Chromatography;Wblot	4	pubmed:20876399;pubmed:24725412	2	6
NUP133	APMS;Array;CoIP	3	pubmed:24725412;pubmed:24947832;pubmed:31046837	3	6
PRKDC	CoIP;Chromatography;APMS	3	pubmed:17400507;pubmed:19826009;pubmed:31046837	3	6
RAC1	Imaging;CoIP;Chromatography;Wblot	4	pubmed:21454543;pubmed:31046837	2	6
RPL23	APMS;CoIP;Chromatography	3	pubmed:18214993;pubmed:24725412;pubmed:31046837	3	6
RPS20	APMS;Array;CoIP	3	pubmed:24725412;pubmed:24947832;pubmed:31046837	3	6
RPS8	APMS;CoIP;Chromatography	3	pubmed:18214993;pubmed:24725412;pubmed:31046837	3	6
SNCA	Imaging;CoIP;Chromatography;Wblot	4	pubmed:19878656;pubmed:23183827	2	6
VIM	CoIP;Chromatography;APMS	3	pubmed:17400507;pubmed:19826009;pubmed:31046837	3	6
ACTR2	CoIP;Chromatography;APMS	3	pubmed:20876399;pubmed:31046837	2	5
ACTR3	CoIP;Chromatography;APMS	3	pubmed:20876399;pubmed:31046837	2	5
AHCYL1	APMS;Array;CoIP	3	pubmed:29513927;pubmed:31046837	2	5
AKT1	Enzyme;APMS;CoIP;General	4	pubmed:21658387	1	5
ARPC1B	CoIP;Chromatography;APMS	3	pubmed:20876399;pubmed:31046837	2	5
ARPC2	CoIP;Chromatography;APMS	3	pubmed:20876399;pubmed:31046837	2	5
ATP5MG	CoIP;Chromatography;APMS	3	pubmed:20876399;pubmed:31046837	2	5
CAPZB	CoIP;Chromatography;APMS	3	pubmed:20876399;pubmed:31046837	2	5
CBLB	APMS;Array;2Hyb	3	pubmed:29513927;pubmed:32814053	2	5
CHD1L	CoIP;Chromatography;APMS	3	pubmed:26496610;pubmed:31046837	2	5
CHGB	APMS;Array	2	pubmed:24947832;pubmed:24510904;pubmed:29513927	3	5
CLTC	CoIP;Chromatography;APMS	3	pubmed:17400507;pubmed:31046837	2	5
CSE1L	CoIP;Chromatography;Wblot	3	pubmed:21983832;pubmed:31046837	2	5
DYNC1H1	CoIP;Chromatography;APMS	3	pubmed:19826009;pubmed:31046837	2	5
EEF1A1	CoIP;Chromatography;Wblot	3	pubmed:19559761;pubmed:31046837	2	5
EPRS1	CoIP;Chromatography;APMS	3	pubmed:17400507;pubmed:31046837	2	5
GNAI2	CoIP;Chromatography;APMS	3	pubmed:20876399;pubmed:31046837	2	5
HSPA4	CoIP;Chromatography;APMS	3	pubmed:19826009;pubmed:31046837	2	5
HSPA9	CoIP;Chromatography;APMS	3	pubmed:17400507;pubmed:31046837	2	5
LARP4	APMS;Array;CoIP	3	pubmed:29513927;pubmed:31046837	2	5
LARP7	APMS;Array;CoIP	3	pubmed:29513927;pubmed:31046837	2	5
LDHB	APMS;Enzyme;CoIP	3	pubmed:24725412;pubmed:31046837	2	5
LRRK1	CoIP;Chromatography;Wblot	3	pubmed:19712061;pubmed:20144646	2	5
MDN1	CoIP;Chromatography;APMS	3	pubmed:17400507;pubmed:31046837	2	5
MRPL19	APMS;Array;CoIP	3	pubmed:29513927;pubmed:31046837	2	5
MYL6	APMS;CoIP;Chromatography	3	pubmed:20876399;pubmed:24725412	2	5
NCL	APMS;CoIP	2	pubmed:23075850;pubmed:24725412;pubmed:31046837	3	5
PLEC	CoIP;Chromatography;APMS	3	pubmed:20876399;pubmed:31046837	2	5
PPP1CA	Imaging;CoIP;Enzyme;Proximity	4	pubmed:23937259	1	5
PPP1R8	APMS;Array;CoIP	3	pubmed:24510904;pubmed:31046837	2	5
PSMD11	CoIP;Chromatography;Wblot	3	pubmed:21983832;pubmed:31046837	2	5
RAB7A	CoIP;Chromatography;Wblot	3	pubmed:26355680;pubmed:31046837	2	5
RAB8A	CoIP;Enzyme	2	pubmed:26824392;pubmed:32017888;pubmed:31046837	3	5
RHOA	CoIP;Chromatography;Wblot	3	pubmed:21454543;pubmed:31046837	2	5
RPL10A	APMS;Enzyme;CoIP	3	pubmed:24725412;pubmed:31046837	2	5
RPL13	APMS;Enzyme;CoIP	3	pubmed:24725412;pubmed:31046837	2	5
RPS11	APMS;Enzyme;CoIP	3	pubmed:24725412;pubmed:31046837	2	5
RPS16	APMS;Enzyme;CoIP	3	pubmed:24725412;pubmed:31046837	2	5
RPS2	APMS;Enzyme;CoIP	3	pubmed:24725412;pubmed:31046837	2	5
RPS23	APMS;Enzyme;CoIP	3	pubmed:24725412;pubmed:31046837	2	5
RPS27	APMS;Enzyme;CoIP	3	pubmed:24725412;pubmed:31046837	2	5
RPS3	APMS;Enzyme;CoIP	3	pubmed:24725412;pubmed:31046837	2	5
SCFD1	CoIP;Chromatography;APMS	3	pubmed:17400507;pubmed:31046837	2	5
SLC25A4	APMS;CoIP	2	pubmed:21370995;pubmed:24725412;pubmed:31046837	3	5
SLC25A5	APMS;CoIP	2	pubmed:21370995;pubmed:24725412;pubmed:31046837	3	5
SLC25A6	APMS;CoIP	2	pubmed:21370995;pubmed:24725412;pubmed:31046837	3	5
SNAPIN	APMS;2Hyb;CoIP;Enzyme	4	pubmed:23949442	1	5
TNPO1	CoIP;Chromatography;Wblot	3	pubmed:21983832;pubmed:31046837	2	5
TPM3	CoIP;Chromatography;APMS	3	pubmed:20876399;pubmed:31046837	2	5
TTC27	APMS;Array;CoIP	3	pubmed:29513927;pubmed:31046837	2	5
TUBB4A	APMS;CoIP;2Hyb	3	pubmed:24275654;pubmed:31046837	2	5
USP39	APMS;Array;CoIP	3	pubmed:29513927;pubmed:31046837	2	5
ZRANB2	APMS;Array;CoIP	3	pubmed:23075850;pubmed:29513927	2	5
ABCE1	APMS;CoIP	2	pubmed:24725412;pubmed:31046837	2	4
ACLY	APMS;CoIP	2	pubmed:24725412;pubmed:31046837	2	4
ACTA2	CoIP;Chromatography;APMS	3	pubmed:20876399	1	4
ACTB	APMS;CoIP;Chromatography	3	pubmed:20876399	1	4
ACTBL2	CoIP;Chromatography;APMS	3	pubmed:20876399	1	4
ACTG2	CoIP;Chromatography;APMS	3	pubmed:20876399	1	4
AFG3L2	APMS;CoIP	2	pubmed:24725412;pubmed:31046837	2	4
AIFM1	APMS;CoIP	2	pubmed:24725412;pubmed:31046837	2	4
AKAP8	CoIP;Chromatography;APMS	3	pubmed:17400507	1	4
ANKS4B	APMS;Array	2	pubmed:24947832;pubmed:29513927	2	4
AP2M1	APMS;CoIP	2	pubmed:24725412;pubmed:31046837	2	4
AP3B1	APMS;CoIP	2	pubmed:24725412;pubmed:31046837	2	4
ARPC4	CoIP;Chromatography;APMS	3	pubmed:20876399	1	4
ARPC5	CoIP;Chromatography;APMS	3	pubmed:20876399	1	4
ATP2A2	APMS;CoIP	2	pubmed:24725412;pubmed:31046837	2	4
ATP5F1A	APMS;CoIP	2	pubmed:24725412;pubmed:31046837	2	4
ATP5PO	APMS;CoIP	2	pubmed:24725412;pubmed:31046837	2	4
ATRX	CoIP;Chromatography;APMS	3	pubmed:26496610	1	4
BAG2	APMS;Array	2	pubmed:24510904;pubmed:29513927	2	4
BAX	CoIP;Chromatography;Wblot	3	pubmed:24991765	1	4
C17orf53	CoIP;Chromatography;APMS	3	pubmed:26496610	1	4
CAPZA1	CoIP;Chromatography;APMS	3	pubmed:20876399	1	4
CAPZA2	CoIP;Chromatography;APMS	3	pubmed:20876399	1	4
CASP8	CoIP;Chromatography;Wblot	3	pubmed:19176810	1	4
CCT3	APMS;CoIP	2	pubmed:24725412;pubmed:31046837	2	4
CCT5	APMS;CoIP	2	pubmed:24725412;pubmed:31046837	2	4
CDC42EP3	APMS;Array	2	pubmed:24947832;pubmed:29513927	2	4
CDK2	APMS;CoIP	2	pubmed:24725412;pubmed:31046837	2	4
CDK5	CoIP;Wblot	2	pubmed:31046837;pubmed:26268594	2	4
CFAP20	Array;CoIP	2	pubmed:24947832;pubmed:31046837	2	4
CKAP5	APMS;CoIP	2	pubmed:24725412;pubmed:31046837	2	4
CMAS	Array;CoIP	2	pubmed:24947832;pubmed:31046837	2	4
CNP	APMS;CoIP	2	pubmed:24725412;pubmed:31046837	2	4
COPG2	APMS;CoIP	2	pubmed:24725412;pubmed:31046837	2	4
COQ8A	APMS;CoIP	2	pubmed:24725412;pubmed:31046837	2	4
CSNK1D	Enzyme;2Hyb	2	pubmed:25500533;pubmed:32814053	2	4
CUEDC1	APMS;Array	2	pubmed:24510904;pubmed:29513927	2	4
CYFIP1	APMS;CoIP	2	pubmed:24725412;pubmed:31046837	2	4
DAPK1	CoIP;Chromatography;Wblot	3	pubmed:19712061	1	4
DBN1	CoIP;Chromatography;APMS	3	pubmed:20876399	1	4
DDB1	APMS;CoIP	2	pubmed:24725412;pubmed:31046837	2	4
DDX5	APMS;CoIP	2	pubmed:24725412;pubmed:31046837	2	4
DIS3	APMS;CoIP	2	pubmed:24725412;pubmed:31046837	2	4
DNM1	Imaging;CoIP;2Hyb	3	pubmed:24282027	1	4
EEF1A2	Enzyme;CoIP	2	pubmed:19559761;pubmed:31046837	2	4
EEF1G	APMS;CoIP	2	pubmed:24725412;pubmed:31046837	2	4
EEF2	APMS;CoIP	2	pubmed:24725412;pubmed:31046837	2	4
EFHD2	CoIP;Chromatography;APMS	3	pubmed:20876399	1	4
EIF4EBP1	Enzyme;General	2	pubmed:20090955;pubmed:18701920	2	4
FADD	CoIP;Chromatography;Wblot	3	pubmed:19176810	1	4
GNA12	CoIP;Chromatography;APMS	3	pubmed:20876399	1	4
GNA13	CoIP;Chromatography;APMS	3	pubmed:20876399	1	4
GOLGA2	Imaging;CoIP	2	pubmed:24510904;pubmed:31046837	2	4
GSK3B	APMS;CoIP;Enzyme	3	pubmed:24165324	1	4
GTF2I	APMS;CoIP	2	pubmed:24725412;pubmed:31046837	2	4
HACD3	APMS;CoIP	2	pubmed:24725412;pubmed:31046837	2	4
HDAC6	CoIP;Wblot	2	pubmed:29519959;pubmed:31046837	2	4
HELLS	APMS;CoIP	2	pubmed:24725412;pubmed:31046837	2	4
HERC2	CoIP;Chromatography;APMS	3	pubmed:26355680	1	4
HK1	APMS;CoIP	2	pubmed:24725412;pubmed:31046837	2	4
HMMR	CoIP;Chromatography;APMS	3	pubmed:19826009	1	4
IQGAP1	CoIP;Chromatography;Wblot	3	pubmed:21983832	1	4
ITCH	CoIP;Chromatography;APMS	3	pubmed:26508657	1	4
KIF2A	APMS;CoIP	2	pubmed:24725412;pubmed:31046837	2	4
KPNB1	APMS;CoIP	2	pubmed:24725412;pubmed:31046837	2	4
LAS1L	APMS;CoIP	2	pubmed:24725412;pubmed:31046837	2	4
LDHA	APMS;CoIP	2	pubmed:24725412;pubmed:31046837	2	4
LGALS8	APMS;Array	2	pubmed:24510904;pubmed:29513927	2	4
LIMA1	CoIP;Chromatography;APMS	3	pubmed:20876399	1	4
LRRC47	APMS;CoIP	2	pubmed:24725412;pubmed:31046837	2	4
MAGED2	APMS;CoIP	2	pubmed:24725412;pubmed:31046837	2	4
MATK	APMS;Array	2	pubmed:24947832;pubmed:24510904	2	4
MMS19	APMS;CoIP	2	pubmed:24725412;pubmed:31046837	2	4
MOGS	APMS;CoIP	2	pubmed:24725412;pubmed:31046837	2	4
MPC2	CoIP;Chromatography;APMS	3	pubmed:20876399	1	4
MPRIP	CoIP;Chromatography;APMS	3	pubmed:20876399	1	4
MSH2	APMS;CoIP	2	pubmed:24725412;pubmed:31046837	2	4
MTHFD2	APMS;CoIP	2	pubmed:24725412;pubmed:31046837	2	4
MYL12B	CoIP;Chromatography;APMS	3	pubmed:20876399	1	4
MYO1F	CoIP;Chromatography;APMS	3	pubmed:20876399	1	4
NCLN	APMS;CoIP	2	pubmed:24725412;pubmed:31046837	2	4
NDUFAF7	APMS;Array	2	pubmed:24510904;pubmed:29513927	2	4
NEK1	APMS;Array	2	pubmed:24947832;pubmed:24510904	2	4
NEURL4	CoIP;Chromatography;APMS	3	pubmed:26355680	1	4
NFATC2	CoIP;Chromatography;Wblot	3	pubmed:21983832	1	4
NKRF	Array;CoIP	2	pubmed:24947832;pubmed:31046837	2	4
NTPCR	APMS;CoIP	2	pubmed:24725412;pubmed:31046837	2	4
NUP107	APMS;CoIP	2	pubmed:24725412;pubmed:31046837	2	4
NUP160	APMS;CoIP	2	pubmed:24725412;pubmed:31046837	2	4
OPA1	Imaging;CoIP	2	pubmed:24282027;pubmed:31046837	2	4
PAK6	APMS;Array	2	pubmed:24947832;pubmed:24510904	2	4
PCNA	APMS;CoIP	2	pubmed:24725412;pubmed:31046837	2	4
PFKP	APMS;CoIP	2	pubmed:24725412;pubmed:31046837	2	4
PHB	APMS;CoIP	2	pubmed:24725412;pubmed:31046837	2	4
PKM	APMS;CoIP	2	pubmed:24725412;pubmed:31046837	2	4
POLD1	APMS;CoIP	2	pubmed:24725412;pubmed:31046837	2	4
POLE	Array;CoIP	2	pubmed:24947832;pubmed:31046837	2	4
PPP1R12A	CoIP;Chromatography;APMS	3	pubmed:20876399	1	4
PPP2R1A	CoIP;Chromatography;Wblot	3	pubmed:21983832	1	4
PPP2R2A	CoIP;APMS	2	pubmed:31046837;pubmed:26894577	2	4
PRKACA	CoIP;Enzyme	2	pubmed:24351927;pubmed:24464040	2	4
PRKN	CoIP;Chromatography;Wblot	3	pubmed:16352719	1	4
PRPF6	APMS;CoIP	2	pubmed:24725412;pubmed:31046837	2	4
PSMC6	APMS;CoIP	2	pubmed:24725412;pubmed:31046837	2	4
PSMD2	APMS;CoIP	2	pubmed:24725412;pubmed:31046837	2	4
PSMD6	APMS;CoIP	2	pubmed:24725412;pubmed:31046837	2	4
PTCD3	APMS;CoIP	2	pubmed:24725412;pubmed:31046837	2	4
PYGB	APMS;CoIP	2	pubmed:24725412;pubmed:31046837	2	4
RAB10	CoIP;Enzyme	2	pubmed:26824392;pubmed:31046837	2	4
RAB11A	CoIP;Chromatography;Wblot	3	pubmed:26355680	1	4
RAB11B	CoIP;Chromatography;Wblot	3	pubmed:26355680	1	4
RAB1A	Enzyme;CoIP	2	pubmed:26824392;pubmed:31046837	2	4
RAB1B	Enzyme;CoIP	2	pubmed:26824392;pubmed:31046837	2	4
RAB5A	CoIP;Chromatography;Wblot	3	pubmed:26355680	1	4
RACK1	APMS;CoIP	2	pubmed:24725412;pubmed:31046837	2	4
RAI14	CoIP;Chromatography;APMS	3	pubmed:20876399	1	4
RBM39	APMS;CoIP	2	pubmed:24725412;pubmed:31046837	2	4
RGS2	Imaging;CoIP;Enzyme	3	pubmed:24794857	1	4
RIPK1	CoIP;Chromatography;Wblot	3	pubmed:19176810	1	4
RO60	APMS;CoIP	2	pubmed:24725412;pubmed:31046837	2	4
RPL11	APMS;CoIP	2	pubmed:24725412;pubmed:31046837	2	4
RPL12	APMS;CoIP	2	pubmed:24725412;pubmed:31046837	2	4
RPL19	APMS;CoIP	2	pubmed:24725412;pubmed:31046837	2	4
RPL21	Enzyme;CoIP	2	pubmed:24725412;pubmed:31046837	2	4
RPL24	APMS;CoIP	2	pubmed:24725412;pubmed:31046837	2	4
RPL3	APMS;CoIP	2	pubmed:24725412;pubmed:31046837	2	4
RPL30	Enzyme;CoIP	2	pubmed:24725412;pubmed:31046837	2	4
RPL34	Enzyme;CoIP	2	pubmed:24725412;pubmed:31046837	2	4
RPL36A	Enzyme;CoIP	2	pubmed:24725412;pubmed:31046837	2	4
RPL9	APMS;CoIP	2	pubmed:24725412;pubmed:31046837	2	4
RPLP0	APMS;CoIP	2	pubmed:24725412;pubmed:31046837	2	4
RPS13	Enzyme;CoIP	2	pubmed:24725412;pubmed:31046837	2	4
RPS14	APMS;CoIP	2	pubmed:24725412;pubmed:31046837	2	4
RPS15A	APMS;CoIP	2	pubmed:24725412;pubmed:31046837	2	4
RPS18	Enzyme;CoIP	2	pubmed:24725412;pubmed:31046837	2	4
RPS19	APMS;CoIP	2	pubmed:24725412;pubmed:31046837	2	4
RPS3A	APMS;CoIP	2	pubmed:24725412;pubmed:31046837	2	4
RPS5	APMS;CoIP	2	pubmed:24725412;pubmed:31046837	2	4
RPS7	APMS;CoIP	2	pubmed:24725412;pubmed:31046837	2	4
SAMHD1	APMS;CoIP	2	pubmed:24725412;pubmed:31046837	2	4
SEC16A	Imaging;CoIP	2	pubmed:25201882;pubmed:31046837	2	4
SENP3	APMS;CoIP	2	pubmed:24725412;pubmed:31046837	2	4
SF3B1	CoIP;APMS	2	pubmed:31046837;pubmed:24725412	2	4
SF3B2	APMS;CoIP	2	pubmed:24725412;pubmed:31046837	2	4
SF3B3	APMS;CoIP	2	pubmed:24725412;pubmed:31046837	2	4
SFXN1	APMS;CoIP	2	pubmed:24725412;pubmed:31046837	2	4
SH3GL1	Enzyme;CoIP	2	pubmed:22998870;pubmed:31046837	2	4
SH3GL2	Enzyme;General	2	pubmed:22998870;pubmed:25501810	2	4
SLC25A1	APMS;CoIP	2	pubmed:24725412;pubmed:31046837	2	4
SLC25A11	APMS;CoIP	2	pubmed:24725412;pubmed:31046837	2	4
SLC25A22	APMS;CoIP	2	pubmed:24725412;pubmed:31046837	2	4
SPTLC1	APMS;CoIP	2	pubmed:24725412;pubmed:31046837	2	4
SRPK1	CoIP;Chromatography;APMS	3	pubmed:17400507	1	4
SSR4	APMS;CoIP	2	pubmed:24725412;pubmed:31046837	2	4
TCF25	Array;CoIP	2	pubmed:24947832;pubmed:31046837	2	4
TK1	CoIP;Chromatography;APMS	3	pubmed:26496610	1	4
TMOD3	CoIP;Chromatography;APMS	3	pubmed:20876399	1	4
TOR1AIP1	APMS;CoIP	2	pubmed:24725412;pubmed:31046837	2	4
TPM1	CoIP;Chromatography;APMS	3	pubmed:20876399	1	4
TPM2	CoIP;Chromatography;APMS	3	pubmed:20876399	1	4
TRADD	CoIP;Chromatography;Wblot	3	pubmed:19176810	1	4
TRAP1	APMS;CoIP	2	pubmed:24725412;pubmed:31046837	2	4
TUBB2A	2Hyb;CoIP	2	pubmed:24275654;pubmed:31046837	2	4
TUBB4B	2Hyb;CoIP	2	pubmed:24275654;pubmed:31046837	2	4
TUBB6	2Hyb;CoIP	2	pubmed:24275654;pubmed:31046837	2	4
TUBG1	APMS;CoIP	2	pubmed:24725412;pubmed:31046837	2	4
TUFM	APMS;CoIP	2	pubmed:24725412;pubmed:31046837	2	4
VPS4A	APMS;CoIP	2	pubmed:24725412;pubmed:31046837	2	4
DHX16	APMS;CoIP	2	pubmed:24725412;pubmed:31046837	2	4
TXNDC12	CoIP;APMS	2	pubmed:24725412;pubmed:31046837	2	4
RPL17-C18orf32	CoIP;Enzyme	2	pubmed:24725412;pubmed:31046837	2	4
TPTEP2-CSNK1E	CoIP;Enzyme	2	pubmed:25500533;pubmed:31046837	2	4
HSPH1	CoIP;Wblot	2	pubmed:29519959;pubmed:31046837	2	4
ABLIM1	APMS;Array	2	pubmed:29513927	1	3
ACIN1	CoIP	1	pubmed:23075850;pubmed:31046837	2	3
ADRM1	CoIP	1	pubmed:24947832;pubmed:31046837	2	3
AFF4	APMS;Array	2	pubmed:29513927	1	3
AHDC1	APMS;Array	2	pubmed:29513927	1	3
APEX2	APMS;Array	2	pubmed:29513927	1	3
AURKB	APMS;Array	2	pubmed:29513927	1	3
BAG1	APMS;Array	2	pubmed:24510904	1	3
BAG3	APMS;Array	2	pubmed:24510904	1	3
C18orf25	APMS;Array	2	pubmed:29513927	1	3
C1orf87	APMS;Array	2	pubmed:29513927	1	3
CALM1	Chromatography;APMS	2	pubmed:20876399	1	3
CALM2	Chromatography;APMS	2	pubmed:20876399	1	3
CALM3	Chromatography;APMS	2	pubmed:20876399	1	3
CAMK1D	APMS;Array	2	pubmed:24510904	1	3
CBX3	CoIP	1	pubmed:23075850;pubmed:31046837	2	3
CCDC43	APMS;Array	2	pubmed:24510904	1	3
CDKL3	APMS;Array	2	pubmed:29513927	1	3
CETN3	APMS;Array	2	pubmed:29513927	1	3
CSNK1A1	CoIP;Enzyme	2	pubmed:25500533	1	3
CXCL11	APMS;Array	2	pubmed:24510904	1	3
CYREN	APMS;Array	2	pubmed:29513927	1	3
DBF4B	APMS;Array	2	pubmed:24510904	1	3
DDIT4	APMS;Array	2	pubmed:29513927	1	3
DFFA	CoIP	1	pubmed:23075850;pubmed:31046837	2	3
DIDO1	APMS;Array	2	pubmed:29513927	1	3
DNAJB6	CoIP;Wblot	2	pubmed:29519959	1	3
DNAJB8	CoIP;Wblot	2	pubmed:29519959	1	3
DUX3	APMS;Array	2	pubmed:24510904	1	3
DYRK2	APMS;Array	2	pubmed:29513927	1	3
E2F4	APMS;Array	2	pubmed:29513927	1	3
EMD	CoIP	1	pubmed:23075850;pubmed:31046837	2	3
ENKUR	APMS;Array	2	pubmed:24510904	1	3
ESRRG	APMS;Array	2	pubmed:29513927	1	3
FAM184A	APMS;Array	2	pubmed:29513927	1	3
FAM192A	APMS;Array	2	pubmed:29513927	1	3
FAM47B	APMS;Array	2	pubmed:24510904	1	3
FAM90A1	APMS;Array	2	pubmed:29513927	1	3
FANCM	APMS;Array	2	pubmed:29513927	1	3
FCHSD1	APMS;Array	2	pubmed:29513927	1	3
GTSF1	APMS;Array	2	pubmed:29513927	1	3
HSPA1A	CoIP;Wblot	2	pubmed:29519959	1	3
HSPD1	Enzyme;General	2	pubmed:17584768	1	3
ITGB3BP	APMS;Array	2	pubmed:29513927	1	3
JHY	APMS;Array	2	pubmed:29513927	1	3
KCTD18	APMS;Array	2	pubmed:29513927	1	3
KDM4D	APMS;Array	2	pubmed:29513927	1	3
KLC2	APMS;Array	2	pubmed:29513927	1	3
LAMP2	Imaging;CoIP	2	pubmed:23455607	1	3
LATS1	APMS;Array	2	pubmed:29513927	1	3
LMNB1	CoIP	1	pubmed:23075850;pubmed:31046837	2	3
LMNB2	CoIP	1	pubmed:23075850;pubmed:31046837	2	3
MAP2K4	Enzyme;General	2	pubmed:19302196	1	3
MFN2	Imaging;CoIP	2	pubmed:24282027	1	3
MLLT3	APMS;Array	2	pubmed:24510904	1	3
MRGBP	APMS;Array	2	pubmed:24510904	1	3
MRPL28	APMS;Array	2	pubmed:29513927	1	3
MTA1	APMS;Array	2	pubmed:24510904	1	3
NCBP3	APMS;Array	2	pubmed:29513927	1	3
NPM1	CoIP	1	pubmed:23075850;pubmed:31046837	2	3
NSL1	APMS;Array	2	pubmed:24510904	1	3
PADI4	APMS;Array	2	pubmed:24510904	1	3
PDCL	APMS;Array	2	pubmed:29513927	1	3
PHF20L1	APMS;Array	2	pubmed:29513927	1	3
PIK3R1	APMS;Array	2	pubmed:29513927	1	3
PLK1	APMS;Array	2	pubmed:24510904	1	3
POLDIP3	CoIP	1	pubmed:24947832;pubmed:31046837	2	3
POU5F1	APMS;Array	2	pubmed:29513927	1	3
PRKCZ	Enzyme;General	2	pubmed:20949042	1	3
RAB11FIP2	APMS;Array	2	pubmed:24510904	1	3
RAB38	APMS;Fluorescence	2	pubmed:31552791	1	3
RAD51AP1	APMS;Array	2	pubmed:29513927	1	3
RANBP1	CoIP	1	pubmed:23075850;pubmed:31046837	2	3
RANBP2	CoIP	1	pubmed:23075850;pubmed:31046837	2	3
RAPGEF4	APMS;Array	2	pubmed:29513927	1	3
RBBP7	CoIP	1	pubmed:23075850;pubmed:31046837	2	3
RBIS	APMS;Array	2	pubmed:24510904	1	3
RHBDD1	APMS;Array	2	pubmed:29513927	1	3
RIF1	CoIP	1	pubmed:23075850;pubmed:31046837	2	3
RIPK2	Enzyme;General	2	pubmed:20949042	1	3
RIT1	APMS;Array	2	pubmed:29513927	1	3
RPAP3	APMS;Array	2	pubmed:24510904	1	3
RPL14	APMS;Enzyme	2	pubmed:24725412	1	3
RPL23A	APMS;Enzyme	2	pubmed:24725412	1	3
RPS6KB2	APMS;Array	2	pubmed:29513927	1	3
RPSA	CoIP	1	pubmed:24947832;pubmed:31046837	2	3
RUVBL2	CoIP	1	pubmed:23075850;pubmed:31046837	2	3
SCEL	APMS;Array	2	pubmed:29513927	1	3
SH3GL3	Enzyme;General	2	pubmed:22998870	1	3
SKA3	APMS;Array	2	pubmed:29513927	1	3
SMTNL2	APMS;Array	2	pubmed:29513927	1	3
SPATS2	APMS;Array	2	pubmed:29513927	1	3
STAC	APMS;Array	2	pubmed:24510904	1	3
STIP1	APMS;Array	2	pubmed:24510904	1	3
STK24	Enzyme;General	2	pubmed:20949042	1	3
STK25	Enzyme;General	2	pubmed:20949042	1	3
STK3	Enzyme;General	2	pubmed:20949042	1	3
STK40	APMS;Array	2	pubmed:24510904	1	3
STN1	APMS;Array	2	pubmed:29513927	1	3
SUPT4H1	APMS;Array	2	pubmed:29513927	1	3
TAOK3	Enzyme;General	2	pubmed:20949042	1	3
TAS2R60	APMS;Array	2	pubmed:29513927	1	3
TBC1D22B	APMS;Array	2	pubmed:29513927	1	3
TCEA2	APMS;Array	2	pubmed:29513927	1	3
TGIF2LX	APMS;Array	2	pubmed:29513927	1	3
TPR	CoIP	1	pubmed:23075850;pubmed:31046837	2	3
TRAF2	Enzyme;General	2	pubmed:20949042	1	3
TTLL1	APMS;Array	2	pubmed:29513927	1	3
TUBB3	APMS;2Hyb	2	pubmed:24275654	1	3
UBC	Chromatography;NA	2	pubmed:27273569	1	3
UBXN10	APMS;Array	2	pubmed:29513927	1	3
UFD1	APMS;Array	2	pubmed:24510904	1	3
UQCRB	APMS;Array	2	pubmed:29513927	1	3
VASH2	APMS;Array	2	pubmed:24510904	1	3
VGLL4	APMS;Array	2	pubmed:29513927	1	3
VN1R1	APMS;Array	2	pubmed:29513927	1	3
WT1-AS	APMS;Array	2	pubmed:29513927	1	3
XIRP2	APMS;Array	2	pubmed:24510904	1	3
ZAP70	APMS;Array	2	pubmed:29513927	1	3
ZFAND5	APMS;Array	2	pubmed:24510904	1	3
ZMYM5	APMS;Array	2	pubmed:29513927	1	3
SERF1	APMS;Array	2	pubmed:29513927	1	3
VDAC1	CoIP	1	pubmed:21370995;pubmed:31046837	2	3
HIF1A	Enzyme;General	2	pubmed:26751287	1	3
TMPO	CoIP	1	pubmed:23075850;pubmed:31046837	2	3
BUB1B-PAK6	Array	1	pubmed:24510904;pubmed:24947832	2	3
